# Telomere-to-telomere gapless chromosomes of banana using nanopore sequencing

**DOI:** 10.1101/2021.04.16.440017

**Authors:** Caroline Belser, Franc-Christophe Baurens, Benjamin Noel, Guillaume Martin, Corinne Cruaud, Benjamin Istace, Nabila Yahiaoui, Karine Labadie, Eva Hřibová, Jaroslav Doležel, Arnaud Lemainque, Patrick Wincker, Angélique D’Hont, Jean-Marc Aury

## Abstract

Long-read technologies hold the promise to obtain more complete genome assemblies and to make them easier. Coupled with long-range technologies, they can reveal the architecture of complex regions, like centromeres or rDNA clusters. These technologies also make it possible to know the complete organization of chromosomes, which remained complicated before even when using genetic maps. However, generating a gapless and telomere-to-telomere assembly is still not trivial, and requires a combination of several technologies and the choice of suitable software. Here, we report a chromosome-scale assembly of a banana genome (*Musa acuminata*) generated using Oxford Nanopore long-reads. We generated a genome coverage of 177X from a single PromethION flowcell with near 17X with reads longer than 75Kb. From the 11 chromosomes, 5 were entirely reconstructed in a single contig from telomere to telomere, revealing for the first time the content of complex regions like centromeres or clusters of paralogous genes.
