## Supplementary material for "Telomere-to-telomere gapless chromosomes of banana using nanopore sequencing": Table S12 : Annotated NLR genes in the V4 assembly

### Sheet: NLR_V4
Table S12 - Annotated NLR genes in the V4 assembly of Musa acuminata (DH-Pahang)
chr	NLR_Annotator locus	completeness		strand	domains	start	end	Annotation Gene name	Gene Start	Gene-End
chr01	chr01_nlr_8	complete		-	1,6,4,5,10,3,2,7,9,11,11,9,9,20	2834467	2836585	Macma4_01_g04360.1	2834021	2836654
chr01	chr01_nlr_7	partial		-	1,4,5,3	2839552	2840215	Macma4_01_g04380.1	2839514	2840725
chr01	chr01_nlr_6	complete		-	17,16,1,6,4,5,3,12,2,8,7,9,9,11,9,11,11,11	4637658	4640688	Macma4_01_g06520.1	4637422	4640718
chr01	chr01_nlr_5	complete		-	17,16,1,6,4,5,3,12,2,8,7,11,9,9,11,9,11,11,11,11	4645948	4648912	Macma4_01_g06530.1	4645329	4648942
chr01	chr01_nlr_4	complete		-	17,16,1,6,4,5,3,12,2,8,7,9,9,11,9,11,11,11,11	4659564	4662555	Macma4_01_g06540.1	4659328	4662585
chr01	chr01_nlr_1	complete		+	17,16,1,6,4,5,10,3,12,2,8,7,9,9,11,9,11,11,11	5703040	5705905	Macma4_01_g07900.1	5703011	5706187
chr01	chr01_nlr_2	complete		+	17,16,1,6,4,5,10,3,12,2,8,7,9,9,11,9,11,11	5715341	5718197	Macma4_01_g07910.1	5715312	5718479
chr01	chr01_nlr_3	complete		+	1,5,10,3,2,9,11,11,9,11,11,11,11,11,11,11,11	40251826	40254745	Macma4_01_g27000.1	40251152	40254808
chr02	chr02_nlr_1	complete		+	17,16,1,6,4,5,10,3,12,2,8,7,9,9,11,9,11,11,11,11,11	22042814	22045631	Macma4_02_g07090.1	22042785	22045919
chr02	chr02_nlr_2	complete		+	17,16,1,6,4,5,10,3,12,2,8,7,9,9,11,9,11,11,11,11,9	26995620	26998464	Macma4_02_g14790.1	26995591	26998671
chr03	chr03_nlr_1	complete		+	17,16,1,6,4,5,10,3,12,2,8,7,9,9,9,11,11,11,11,11,11,11,11,11	6800358	6803847	Macma4_03_g09360.1	6800311	6804009
chr03	chr03_nlr_38	partial	(pseudogene)	-	17,16,6,4,5,3,12,2,8,11,11,9	8117582	8120009	Macma4_03_g10980.1	8116901	8119928	1 gene for 2 region
chr03	chr03_nlr_39	complete	(pseudogene)	-	17,16,1,6,4,5,3,12,2,8,11,11,9	8117582	8120009
chr03	chr03_nlr_37	complete		-	16,1,6,4,5,10,3,12,2,8,7,9,11,9,19,11,11,11,11,11,11,11,11,11,11,11,11,11,11,11,11,11,11,11,11,11	36566894	36572972	Macma4_03_g24770.1	36566690	36600469	conflict 3 predicted gene/4 regions
chr03	chr03_nlr_36	complete		-	16,1,6,4,5,10,3,12,2,8,7,9,11,9,19,11,11,11,11,11	36578905	36581671	Macma4_03_g24780.1	36584997	36591991
chr03	chr03_nlr_35	complete	(pseudogene)	-	16,1,6,4,5,10,3,12,11,9,19	36589234	36591730	Macma4_03_g24790.1	36583767	36584996
chr03	chr03_nlr_34	complete		-	16,1,6,4,5,10,3,12,2,8,7,9,11,9,19,11,11,11,11,11,11,9,11,11,11,11,11,11,11,11,11,11	36595531	36600229
chr03	chr03_nlr_33	complete		-	16,1,6,4,5,10,3,12,2,8,7,9,9,9,19,11,11,11	36603877	36606490	Macma4_03_g24800.1	36603863	36606829
chr03	chr03_nlr_32	complete		-	16,1,6,4,5,3,12,2,8,7,9,9,19,11,11,11,11,11,11,11,11,11,11,11,11,11,11,11,11,11	36619063	36623815	Macma4_03_g24810.1	36618842	36624055
chr03	chr03_nlr_31	complete		-	16,1,6,4,5,10,3,12,2,8,7,9,11,9,19,11,11,11,11,11,11,11,11,11,11,11,11	36628968	36632448	Macma4_03_g24830.1	36628729	36632709
chr03	chr03_nlr_30	complete		-	16,1,6,4,5,10,3,12,2,8,7,9,11,9,19,11,11,11,11,11,11,11,11,11,11,11,11,11,11,11,11,11,11,11,11,11,11,11,11,11,11	36647906	36654857	Macma4_03_g24820.1	36647673	36655097
chr03	chr03_nlr_29	complete		-	16,1,6,4,5,10,3,12,2,8,7,9,9,19,11,11,11,11,11,11,11,11,11,11,11,11,11,11	36666825	36670764	Macma4_03_g24850.1	36666601	36671004
chr03	chr03_nlr_28	complete	(pseudogene)	-	16,1,6,4,5,10,3,12,2,8,7,9,9,9,19,11,11,11,11,11,11,11,11,11,11,11,11,11,11,9	36675108	36679451	Macma4_03_g24860.1	36675288	36679691
chr03	chr03_nlr_27	complete		-	16,1,6,4,5,3,2,8,7,9,9,9,19,11,11,11,11,11	36685391	36688163	Macma4_03_g24870.1	36685317	36687971
chr03	chr03_nlr_26	complete		-	16,1,6,4,5,3,12,2,8,7,9,9,9,19,11,11,11,11,11,11,11,11,11,11,11,11	36693297	36697171	Macma4_03_g24880.1	36693101	36697411
chr03	chr03_nlr_25	complete		-	16,1,6,4,5,10,3,12,2,8,7,9,9,9,19,11,11,11,11,11,11,11,11,11,11,11,11,11,11,11,11	36701688	36705990	Macma4_03_g24890.1	36701449	36706248
chr03	chr03_nlr_24	complete		-	16,1,6,4,5,3,2,8,7,9,11,9,19,11,11,11,11,11	36710013	36712776	Macma4_03_g24900.1	36707370	36708452
chr03	chr03_nlr_23	complete		-	16,1,6,4,5,3,12,2,8,7,9,11,9,19,11,11,11,11,11,11,11,11,11,11,11,11,11	36718094	36722091	Macma4_03_g24920.1	36717855	36722331
chr03	chr03_nlr_22	complete		-	16,1,6,4,5,10,3,12,2,8,7,9,9,9,19,11,11,11,11,11,11,11,11,11,11,11,11,11,11	36727573	36731875	Macma4_03_g24930.1	36727372	36732130
chr03	chr03_nlr_2	complete		+	17,16,1,6,4,5,10,3,12,2,8,7,9,9,11,11,11,11	40651606	40654320	Macma4_03_g30440.1	40651577	40654791
chr03	chr03_nlr_3	complete		+	17,16,14,1,6,4,5,10,3,12,2,8,7,9,9,11,9,11,19	40658915	40661891	Macma4_03_g30450.1	40658895	40662095
chr03	chr03_nlr_21	partial	(pseudogene)	-	15,4,5,10,3,12,2,8,7,19,19	40662462	40667629	Macma4_03_g30460.1	40665001	40666089	1 gene for 2 region
chr03	chr03_nlr_4	partial	(pseudogene)	+	17,16,14,1,6,4,5,10,3,12,2,8	40664541	40665952
chr03	chr03_nlr_5	complete		+	17,16,1,6,4,5,10,3,12,2,8,7,9,9,11,9,11,11,11,11	40671421	40674109	Macma4_03_g30470.1	40671392	40674580
chr03	chr03_nlr_6	partial	(pseudogene)	+	15,1,6,4,5,10,3,2,8,7	40677565	40679714	Macma4_03_g30480.1	40678736	40679718
chr03	chr03_nlr_7	complete		+	17,16,14,1,6,4,5,10,3,12,2,8,7,9,9,11,9,11,11,11	40689160	40691869	Macma4_03_g30490.1	40689131	40692432
chr03	chr03_nlr_8	complete		+	17,16,1,6,4,5,10,3,12,2,8,7,9,9,11,9,11,11	40695377	40698065	Macma4_03_g30500.1	40695348	40698530
chr03	chr03_nlr_9	complete	(pseudogene)	+	17,16,1,6,4,5,10,3,12,2,8,7,9,9,11,9,20	40708915	40711040	Macma4_03_g30510.1	40708886	40712089
chr03	chr03_nlr_10	complete	(pseudogene)	+	17,16,14,1,6,4,5,10,3,12,2,8,7,9,9,11,9,20	40715149	40717274	Macma4_03_g30530.1	40715085	40718372
chr03	chr03_nlr_11	partial		+	10,3,2,8,7,9	40739768	40740987	Macma4_03_g30550.1	40739727	40739879
chr03	chr03_nlr_20	partial		-	6,4,5,10,3,2,8,7	40740357	40741281				Partial region Not predicted
chr03	chr03_nlr_12	complete		+	17,16,1,6,4,5,10,3,12,2,8,7,9,9,11,9,11,11,11,11	40749016	40751695	Macma4_03_g30560.1	40748987	40752371
chr03	chr03_nlr_13	complete	(pseudogene)	+	15,1,4,5,10,3,12,2,8,7,11	40755155	40758110	Macma4_03_g30570.1	40756435	40758461
chr03	chr03_nlr_19	partial	(pseudogene)	-	6,4,5,10,3,12,2,8,7,9	40759987	40762714				Partial region Not predicted
chr03	chr03_nlr_14	partial		+	4,5,10,3,2,8	40761166	40761788				Partial region Not predicted
chr03	chr03_nlr_15	complete		+	17,16,1,6,4,5,10,3,12,2,8,7,9,9,11,9,11,11,11,11,11	40770101	40772870	Macma4_03_g30580.1	40770072	40773252
chr03	chr03_nlr_16	complete		+	17,16,1,6,4,5,10,3,12,2,8,7,9,9,11,9,11,11,11,11,19	40778406	40784397	Macma4_03_g30590.1	40778386	40784286
chr03	chr03_nlr_17	partial	(pseudogene)	+	16,5,12,2,8,7,9,11,9,11	40793003	40795243	Macma4_03_g30600.1	40793966	40795321
chr03	chr03_nlr_18	complete		-	17,16,1,6,4,5,10,3,12,2,8,7,9,9,11,9,11,11,11,11,11	40943533	40946398	Macma4_03_g30840.1	40943186	40946428
chr04	chr04_nlr_1	complete	(pseudogene)	+	17,16,1,6,4,5,10,3,12,2,8,7,9,9,11,19,9,11,11,11,19,9,9,19,19,11,11	40502299	40508939	Macma4_04_g34980.1	40501659	40506106
chr04	chr04_nlr_6	complete		-	17,16,1,6,4,5,10,3,12,2,8,7,9,9,11,19,11,11,11,11,11,11,11	40513543	40516678	Macma4_04_g35000.1	40512011	40516702
chr04	chr04_nlr_5	complete		-	17,16,1,6,4,5,10,3,12,2,8,7,9,9,11,19,11,11,11,11,11,11	40520874	40524009	Macma4_04_g35010.1	40520677	40524033
chr04	chr04_nlr_4	partial	(pseudogene)	-	6,4,5,3,12	40528690	40531490	Macma4_04_g35020.1	40531146	40531472
chr04	chr04_nlr_3	complete		-	1,4,5,3,12,2,7,9,9,9,11,11,11,11,11,11	41981880	41984040	Macma4_04_g37480.1	41981646	41984589
chr04	chr04_nlr_2	complete		+	17,16,1,6,4,5,10,3,12,2,8,7,9,9,9,19,11,11,11,11,11,11	43328547	43331727	Macma4_04_g38140.1	42328482	42329980
chr05	chr05_nlr_3	complete		-	16,1,6,4,5,3,12,2,8,7,9,9,9,11	3174340	3176712	Macma4_05_g04110.1	3174167	3176853
chr05	chr05_nlr_2	complete		-	17,16,1,6,4,5,10,3,12,2,8,7,9,9,9,11,19,11,11,11,11,11,11,11	8428270	8431591	Macma4_05_g11860.1	8428202	8431624
chr05	chr05_nlr_1	complete		+	1,6,4,5,10,3,12,2,7,11,9,9,11,11,11,11,11	8816281	8818282	Macma4_05_g12200.1	8815769	8818399
chr06	chr06_nlr_12	complete		-	17,16,1,6,4,5,10,3,12,2,8,7,9,9,11,19,11,11,11	7213157	7215815	Macma4_06_g10370.1	7213092	7215890
chr06	chr06_nlr_1	complete		+	14,1,6,4,5,10,3,2,7,11,9,9,11,11,11,11,11,11	9081297	9083961	Macma4_06_g13090.1	9081376	9084126
chr06	chr06_nlr_11	complete		-	17,16,1,6,4,5,10,3,12,2,8,7,9,19,11,11,11,11,11,11	15490841	15493928	Macma4_06_g21460.1	15490764	15493976
chr06	chr06_nlr_2	complete		+	17,16,1,6,4,5,10,3,12,2,8,7,9,19,11	15715248	15717732	Macma4_06_g21640.1	15715201	15718269
chr06	chr06_nlr_3	partial		+	1,6,4,10,3,2,7	29984355	29985285	Macma4_06_g25360.1	29981015	29985723
chr06	chr06_nlr_10	complete		-	17,16,1,6,4,5,10,3,12,2,8,7,9,11,9,19,11,11,11,11,11,11,11,11	30186059	30189554	Macma4_06_g25510.1	30185934	30189605
chr06	chr06_nlr_4	partial		+	4,5,3,12,2,8,7,9,19,11,11,11	30195935	30198156	Macma4_06_g25530.1	30195911	30198354
chr06	chr06_nlr_9	complete	(pseudogene)	-	17,16,1,6,4,5,10,3,12,2,8,7,11,9,9,9,11,11	37896005	37898472	Macma4_06_g32980.1	37896187	37898505
chr06	chr06_nlr_8	complete		-	17,16,1,6,4,5,10,3,12,2,8,7,9,9,11,9,19,11,11,11,11,11,11,11	39566034	39569532	Macma4_06_g35300.1	39565792	39569568
chr06	chr06_nlr_5	partial		+	1,6,4,5,10,3	39571020	39571584	Macma4_06_g35310.1	39570460	39571674
chr06	chr06_nlr_6	complete		+	16,1,6,4,5,10,3,12,2,8,7,9,9,11,19,11,11,11	39580959	39583915	Macma4_06_g35330.1	39580738	39584038
chr06	chr06_nlr_7	complete	(pseudogene)	+	17,16,1,6,4,5,10,3,12,2,8,7,9,11,9,19,11,11,11,11,11,11,11,11,11,11,11,11,11,9,19	41326146	41332922	Macma4_06_g38310.1	41326096	41331655
chr07	chr07_nlr_14	complete		-	1,4,5,10,3,12,2,7,11,9,9,11,11,11,11,11	6339667	6341656	Macma4_07_g08620.1	6339557	6355764
chr07	chr07_nlr_1	complete		+	1,5,10,3,12,2,7,11,9,9,11,11,11,11	6367467	6369474	Macma4_07_g08640.1	6366943	6369585
chr07	chr07_nlr_13	complete	(pseudogene)	-	17,16,1,6,4,5,10,3,12,2,8,7,9,9,11,11,19,11,11,11,9,11,11,11	9600063	9603054	Macma4_07_g12770.1	9599926	9601764	2 genes for 1 region
								Macma4_07_g12780.1	9601741	9603090
chr07	chr07_nlr_2	complete		+	17,16,1,6,4,5,10,3,12,2,8,7,9,11,11	33870053	33873786	Macma4_07_g22990.1	33870033	33873924
chr07	chr07_nlr_3	complete		+	17,16,1,6,4,5,10,3,12,2,8,7,9,11,11	33887857	33891589	Macma4_07_g23000.1	33887837	33891820
chr07	chr07_nlr_4	complete	(pseudogene)	+	16,1,6,4,5,10,3,12,2,8,7,9,9,9,11,11,9	33903289	33908819	Macma4_07_g23010.1	33905136	33926827	1 gene for 2 region
chr07	chr07_nlr_5	complete		+	17,16,1,6,4,5,10,3,12,2,8,7,9,9,11,11	33923211	33926689
chr07	chr07_nlr_6	complete		+	17,16,1,6,4,5,10,3,12,2,8,7,9,11,11	33938871	33942603	Macma4_07_g23030.1	33938851	33942834
chr07	chr07_nlr_7	complete		+	17,16,1,6,4,5,10,3,12,2,8,7,9,9,11,11	33966304	33969781	Macma4_07_g23020.1	33966284	33969919
chr07	chr07_nlr_8	complete		+	17,16,1,6,4,5,10,3,12,2,8,7,9,9,11,11	33981428	33984922	Macma4_07_g23050.1	33982868	33985060
chr07	chr07_nlr_9	complete		+	17,16,1,6,4,5,10,3,12,2,8,7,9,9,11,11,11	33988118	33991856	Macma4_07_g23060.1	33988098	33991994
chr07	chr07_nlr_10	complete		+	17,16,1,6,4,5,10,3,12,2,8,7,9,9,11,11	34005728	34009223	Macma4_07_g23070.1	34006561	34014065	2 genes for 1 region
								Macma4_07_g23080.1	34007181	34009358
chr07	chr07_nlr_11	complete		+	16,1,6,4,5,10,3,12,2,8,7,9,9,11,11,9,11,11	34012636	34018178	Macma4_07_g23090.1	34016098	34016639	2 genes for 1 region
								Macma4_07_g23100.1	34017936	34018316
chr07	chr07_nlr_12	partial		+	17,16,1,6,4,5,10,3,12,2,8,7	34896751	34898242	Macma4_07_g24310.1	34896716	34908749
chr08	chr08_nlr_5	partial	(pseudogene)	-	4,5,10,3,2,9	13091891	13092648	Macma4_08_g15530.1	13088914	13109320	1 gene for 2 region
chr08	chr08_nlr_1	partial	(pseudogene)	+	5,10,3,2,8,7,19	13093260	13094130
chr08	chr08_nlr_4	complete		-	16,1,6,4,5,10,3,12,2,8,7,9,9,11,19,11,11	42085776	42088467	Macma4_08_g23000.1	42090630	42091709
chr08	chr08_nlr_3	complete		-	17,16,1,6,4,5,10,3,12,2,8,7,9,9,9,11,11	45345904	45348463	Macma4_08_g27330.1	45345737	45348484
chr08	chr08_nlr_2	complete		+	16,1,6,4,5,3,12,2,8,7,9,9,20	48446296	48448788	Macma4_08_g32130.1	48437157	48448978
chr09	chr09_nlr_1	complete		+	1,5,10,3,12,2,11,9,9,11,11,11,11,11	1824416	1826417	Macma4_09_g02500.1	1823925	1826540
chr09	chr09_nlr_17	partial	(pseudogene)	-	16,1,6,4,5,10,3,12,2,8,7,20	1976474	1977924	Macma4_09_g02770.1	1974754	1982516	1 gene for 2 region
chr09	chr09_nlr_16	complete		-	17,16,1,6,4,5,10,3,12,2,8,7,9,11,19,11,11,11,11,11	1979387	1982582
chr09	chr09_nlr_2	complete	(pseudogene)	+	17,16,1,6,4,5,3,12,2,8,7,9,19,11,11,11,11,19	1997136	2001249	Macma4_09_g02810.1	1997089	2001114
chr09	chr09_nlr_3	complete		+	16,1,6,4,5,10,3,12,2,8,7,9,9,19,11,11,11,19,11,11,11,11	7988223	7993456	Macma4_09_g11770.1	7987946	7994538
chr09	chr09_nlr_4	complete		+	16,1,6,4,5,10,3,19,11,11,11,11,11,11,11	8145925	8148251	Macma4_09_g12000.1	8145689	8147023	2 genes for 1 region
								Macma4_09_g12010.1	8147205	8148368
chr09	chr09_nlr_15	complete		-	17,16,1,6,4,5,3,12,2,8,7,9,9,19,11,11,11,11,11,11	8163141	8166918	Macma4_09_g12040.1	8163565	8166981
chr09	chr09_nlr_14	partial	(pseudogene)	-	2,8,7,11,11,19,20	8493018	8494229	Macma4_09_g12470.1	8492802	8494733
chr09	chr09_nlr_13	complete		-	16,1,6,4,5,10,3,12,2,8,7,9,9,9,11	8883516	8885880	Macma4_09_g13130.1	8883334	8886105
chr09	chr09_nlr_5	complete		+	17,16,1,6,4,5,10,3,12,2,8,7,11,9,11,11,19,11,11,11,9,11,11,11,11,11,11	12797522	12800986	Macma4_09_g17650.1	12797487	12801151
chr09	chr09_nlr_12	complete	(pseudogene)	-	18,16,1,6,5,10,3,12,2,8,7,9,9,11,11,11,11,11,11,11	13023696	13028580	Macma4_09_g17860.1	13023553	13026816
chr09	chr09_nlr_11	complete		-	17,16,1,6,4,5,10,3,12,2,8,7,11,9,9	14395267	14397235	Macma4_09_g18920.1	14391960	14397277
chr09	chr09_nlr_6	complete		+	17,16,1,6,4,5,10,3,12,2,8,7,11,9,9	14540587	14542555	Macma4_09_g18930.1	14540546	14543404
chr09	chr09_nlr_7	complete		+	17,16,1,6,4,5,10,3,12,2,8,7,9,9,11,9,11,11,11,11	37048210	37050958	Macma4_09_g22240.1	37048181	37051375
chr09	chr09_nlr_10	complete	(pseudogene)	-	17,16,1,6,4,5,10,3,12,2,8,7,9,9,9,9,19,11,11,11	41275167	41277846	Macma4_09_g24950.1	41274120	41278180
chr09	chr09_nlr_9	complete		-	17,1,6,4,5,10,3,12,2,8,7,9,9,9	45604423	45606295	Macma4_09_g30350.1	45603533	45606364
chr09	chr09_nlr_8	complete		-	17,1,6,4,5,10,3,12,2,8,7,9,9,9	45619747	45621649	Macma4_09_g30360.1	45618866	45621718
chr10	chr10_nlr_1	complete		+	17,16,1,6,4,5,3,12,2,8,7,9,9,11,9,11,11,11,11,11	24960703	24963736	Macma4_10_g11830.1	24960674	24964141
chr10	chr10_nlr_2	complete		+	16,1,6,4,5,10,3,12,2,8,7,9,9,9,11,11,9	24983342	24987384	Macma4_10_g11860.1	24983281	24985558	conflict 3 predicted gene/2 regions
chr10	chr10_nlr_3	complete		+	17,16,1,6,4,5,3,12,2,8,7,9,9,11,9,11,11,11,11	24993826	24996619	Macma4_10_g11840.1	24985245	24997027
								Macma4_10_g11870.1	24986172	24986533
chr10	chr10_nlr_4	complete		+	17,16,1,6,4,5,3,12,2,8,7,9,9,11,9,11,11,11,11,11,9	25021524	25026906	Macma4_10_g11890.1	25021495	25024974
chr10	chr10_nlr_5	complete		+	17,16,1,6,4,5,10,3,12,2,8,7,9,9,11,9,11,11,11,11,11	25036950	25039854	Macma4_10_g11880.1	25036921	25063947	1 gene for 2 region
chr10	chr10_nlr_6	complete		+	17,16,1,6,4,5,3,12,8,7,9,9,11,9,11,11,11,11	25056547	25059340
chr10	chr10_nlr_7	complete	(pseudogene)	+	17,16,1,6,4,5,10,3,12,2,8,7,9,9,11,11,11,11	25062913	25065619	Macma4_10_g11910.1	25063948	25065888
chr10	chr10_nlr_8	complete		+	16,1,6,4,5,3,12,2,8,7,9,9,11,9,11,11,11,11	25084642	25087258	Macma4_10_g11900.1	25084398	25087674
chr10	chr10_nlr_9	complete		+	17,16,1,6,4,5,3,12,8,7,9,9,11,9,11,11,11,11	25137467	25140260	Macma4_10_g11930.1	25137438	25140668
chr10	chr10_nlr_10	complete	(pseudogene)	+	17,16,1,4,5,10,3,12,2,8,7,9,9,11,9,11,11,11,11	25143975	25146680	Macma4_10_g11940.1	25143946	25144812
chr10	chr10_nlr_11	complete		+	17,16,1,6,4,5,3,12,2,8,7,9,9,11,9,11,11,11,11,11	25157785	25160572	Macma4_10_g11960.1	25157711	25160983
chr10	chr10_nlr_12	complete		+	17,16,1,6,4,5,3,12,8,7,9,9,11,9,11,11,11,11,11	25179735	25182528	Macma4_10_g11970.1	25179706	25182936
chr10	chr10_nlr_13	complete	(pseudogene)	+	17,16,1,6,4,5,10,3,2,8,7,9,9,11,9	25186460	25188409	Macma4_10_g11980.1	25186431	25187323
chr10	chr10_nlr_17	complete		-	17,16,1,6,4,5,10,3,12,2,8,7,9,9,11,19,11,11,11,11	35940395	35943345	Macma4_10_g28480.1	35941192	35948077	1 gene for 2 region
chr10	chr10_nlr_16	complete		-	17,16,1,6,4,5,10,3,12,2,8,7,9,9,11,19,11,11,11,11	35945221	35948200
chr10	chr10_nlr_15	complete		-	17,16,1,6,4,5,10,3,12,2,8,7,9,9,11,19,11,11,11,11,11	35953723	35956681	Macma4_10_g28490.1	35952767	35956726
chr10	chr10_nlr_14	complete		+	17,16,1,6,4,5,10,3,12,2,8,7,11,9,9,11,19,11,11,11,11,11,11,11,11,11	38690315	38693468	Macma4_10_g33000.1	38690277	38693624
chr11	chr11_nlr_5	complete	(pseudogene)		17,1,6,4,5,10,3,12,2,8,7,9,9,11,9,20	5935686	5937841	Macma4_11_g07600.1	5934603	5937871
chr11	chr11_nlr_4	partial	(pseudogene)	-	4,5,10,3,12,8,7,9,9,9,11	19900124	19902065	Macma4_11_g12110.1	19901272	19910483
chr11	chr11_nlr_3	complete		-	17,16,1,6,4,5,3,12,2,8,7,9,19,11,11	29099518	29102266	Macma4_11_g18010.1	29099045	29103030
chr11	chr11_nlr_2	complete		-	16,1,6,4,5,3,12,2,8,7,9,19,11,11	29115487	29118058	Macma4_11_g18020.1	29115014	29118999
chr11	chr11_nlr_1	complete		+	17,16,1,6,4,5,10,3,12,2,8,7,9,9,11,11,9,11,11,19,11,11	33438157	33441229	Macma4_11_g24400.1	33438125	33441208
