## Supplementary material for "Telomere-to-telomere gapless chromosomes of banana using nanopore sequencing": Table S13 : Annotated NLR genes in the V2 assembly

### Sheet: NLR_V2
Table S13 - Annotated NLR genes in the V2 assembly of Musa acuminata (DH-Pahang)
chr	NLR_Annotator locus	completeness	Region start	Region end	strand	Motifs detected
chr01	chr01_nlr_1	complete	5459994	5462859	+	17,16,1,6,4,5,10,3,12,2,8,7,9,9,11,9,11,11,11
chr01	chr01_nlr_2	complete	5472186	5475042	+	17,16,1,6,4,5,10,3,12,2,8,7,9,9,11,9,11,11
chr01	chr01_nlr_3	complete	25905461	25908380	+	1,5,10,3,2,9,11,11,9,11,11,11,11,11,11,11,11
chr01	chr01_nlr_4	complete	4420719	4423710	-	17,16,1,6,4,5,3,12,2,8,7,9,9,11,9,11,11,11,11
chr01	chr01_nlr_5	complete	4407103	4410067	-	17,16,1,6,4,5,3,12,2,8,7,11,9,9,11,9,11,11,11,11
chr01	chr01_nlr_6	complete	4398813	4401843	-	17,16,1,6,4,5,3,12,2,8,7,9,9,11,9,11,11,11
chr01	chr01_nlr_7	partial	2609658	2610321	-	1,4,5,3
chr01	chr01_nlr_8	complete	2604573	2606691	-	1,6,4,5,10,3,2,7,9,11,11,9,9,20
chr02	chr02_nlr_1	complete	16821114	16823931	+	17,16,1,6,4,5,10,3,12,2,8,7,9,9,11,9,11,11,11,11,11
chr02	chr02_nlr_2	complete	21720291	21723135	+	17,16,1,6,4,5,10,3,12,2,8,7,9,9,11,9,11,11,11,11,9
chr03	chr03_nlr_1	complete	6733741	6737230	+	17,16,1,6,4,5,10,3,12,2,8,7,9,9,9,11,11,11,11,11,11,11,11,11
chr03	chr03_nlr_2	complete	31895636	31898350	+	17,16,1,6,4,5,10,3,12,2,8,7,9,9,11,11,11,11
chr03	chr03_nlr_3	complete	31903002	31905978	+	17,16,14,1,6,4,5,10,3,12,2,8,7,9,9,11,9,11,19
chr03	chr03_nlr_4	partial	31908627	31909461	+	17,16,14,1,6,4
chr03	chr03_nlr_5	complete	31916267	31918400	+	1,6,4,5,10,3,12,2,8,7,9,9,11,9,11,11,11,11
chr03	chr03_nlr_6	partial (pseudogene)	31921856	31924005	+	15,1,6,4,5,10,3,2,8,7
chr03	chr03_nlr_7	partial	31926932	31928855	+	4,5,10,3,12,2,8,7,9,9,11,9,11,11,11
chr03	chr03_nlr_8	complete	31932363	31935051	+	17,16,1,6,4,5,10,3,12,2,8,7,9,9,11,9,11,11
chr03	chr03_nlr_9	complete (pseudogene)	31945896	31948021	+	17,16,1,6,4,5,10,3,12,2,8,7,9,9,11,9,20
chr03	chr03_nlr_10	complete (pseudogene)	31952130	31954255	+	17,16,14,1,6,4,5,10,3,12,2,8,7,9,9,11,9,20
chr03	chr03_nlr_11	partial	31976755	31977974	+	10,3,2,8,7,9
chr03	chr03_nlr_12	complete	31987083	31990462	+	17,16,1,10,3,12,2,8,7,9,9,11,9,11,11,11,11
chr03	chr03_nlr_13	complete (pseudogene)	31993922	31996877	+	15,1,4,5,10,3,12,2,8,7,11
chr03	chr03_nlr_14	partial	31999911	32000533	+	4,5,10,3,2,8
chr03	chr03_nlr_15	complete	32008845	32011614	+	17,16,1,6,4,5,10,3,12,2,8,7,9,9,11,9,11,11,11,11,11
chr03	chr03_nlr_16	complete	32016693	32022409	+	17,16,1,6,4,5,10,3,12,2,8,7,9,9,11,9,11,11,11
chr03	chr03_nlr_17	complete	32139433	32142277	+	17,16,1,6,4,5,10,3,12,2,8,7,9,11,9,11,11,11,11
chr03	chr03_nlr_18	complete	32261831	32264696	-	17,16,1,6,4,5,10,3,12,2,8,7,9,9,11,9,11,11,11,11,11
chr03	chr03_nlr_19	partial (pseudogene)	31998754	32001459	-	6,4,5,10,3,12,2,8,7,9
chr03	chr03_nlr_20	partial	31977344	31978268	-	6,4,5,10,3,2,8,7
chr03	chr03_nlr_21	complete	27988415	27992717	-	16,1,6,4,5,10,3,12,2,8,7,9,9,9,19,11,11,11,11,11,11,11,11,11,11,11,11,11,11
chr03	chr03_nlr_22	complete	27976536	27982934	-	16,1,6,4,5,3,12,2,8,7,9,11,9,19,11,11,11,11,11,11,11,11,11,11,11,11,11,11,11,11,11,11,11,11,11,11,11,11,11
chr03	chr03_nlr_23	complete (pseudogene)	27963499	27972014	-	16,1,6,4,5,3,12,2,8,7,9,9,9,19,11,11,11,11,11,11,11,11,11,11,11,11,9,9,9,19,11,11,11,11,11,11,11,11,11,11,11,11,11,11,9
chr03	chr03_nlr_24	partial (pseudogene)	27963499	27967191	-	4,5,10,3,12,2,8,7,9,9,9,19,11,11,11,11,11,11,11,11,11,11,11,11,11,11,9
chr03	chr03_nlr_25	complete	27955217	27959156	-	16,1,6,4,5,10,3,12,2,8,7,9,9,19,11,11,11,11,11,11,11,11,11,11,11,11,11,11
chr03	chr03_nlr_26	complete	27940416	27943251	-	16,1,6,4,5,10,3,12,2,8,7,9,11,9,19,11,11,11,11
chr03	chr03_nlr_27	complete	27917177	27920657	-	16,1,6,4,5,10,3,12,2,8,7,9,11,9,19,11,11,11,11,11,11,11,11,11,11,11,11
chr03	chr03_nlr_28	complete	27907273	27912025	-	16,1,6,4,5,3,12,2,8,7,9,9,19,11,11,11,11,11,11,11,11,11,11,11,11,11,11,11,11,11
chr03	chr03_nlr_29	complete	27892087	27894700	-	16,1,6,4,5,10,3,12,2,8,7,9,9,9,19,11,11,11
chr03	chr03_nlr_30	complete	27885179	27888440	-	16,1,6,4,5,10,3,12,2,8,7,9,11,9,19,11,11,11,11,11,11,9,11
chr03	chr03_nlr_31	complete (pseudogene)	27877499	27880198	-	16,1,6,4,5,10,3,12,11,9,19
chr03	chr03_nlr_32	complete	27866382	27869936	-	16,1,6,4,5,10,3,12,2,8,7,9,11,9,9,9,9,19,11,11,11,11,11
chr03	chr03_nlr_33	partial (pseudogene)	27866382	27869936	-	16,14,2,8,7,9,9,9,19,11,11,11,11,11
chr03	chr03_nlr_34	complete	27854779	27860442	-	16,1,6,4,5,10,3,12,2,8,7,9,11,9,19,11,11,11,11,11,11,11,11,11,11,11,11,11,11,11,11,11,11,11
chr03	chr03_nlr_35	partial (pseudogene)	7893098	7895525	-	17,16,6,4,5,3,12,2,8,11,11,9
chr03	chr03_nlr_36	complete (pseudogene)	7893098	7895525	-	17,16,1,6,4,5,3,12,2,8,11,11,9
chr05	chr05_nlr_1	complete	8612829	8614830	+	1,6,4,5,10,3,12,2,7,11,9,9,11,11,11,11,11
chr05	chr05_nlr_2	complete	8224401	8227722	-	17,16,1,6,4,5,10,3,12,2,8,7,9,9,9,11,19,11,11,11,11,11,11,11
chr05	chr05_nlr_3	complete	3016035	3018407	-	16,1,6,4,5,3,12,2,8,7,9,9,9,11
chr06	chr06_nlr_1	complete	8910353	8913017	+	14,1,6,4,5,10,3,2,7,11,9,9,11,11,11,11,11,11
chr06	chr06_nlr_2	complete	15348340	15350824	+	17,16,1,6,4,5,10,3,12,2,8,7,9,19,11
chr06	chr06_nlr_3	partial	21861632	21862562	+	1,6,4,10,3,2,7
chr06	chr06_nlr_4	partial	22070987	22073208	+	4,5,3,12,2,8,7,9,19,11,11,11
chr06	chr06_nlr_5	partial	34240285	34240849	+	1,6,4,5,10,3
chr06	chr06_nlr_6	complete	34250227	34253183	+	16,1,6,4,5,10,3,12,2,8,7,9,9,11,19,11,11,11
chr06	chr06_nlr_7	complete (pseudogene)	35941146	35947922	+	17,16,1,6,4,5,10,3,12,2,8,7,9,11,9,19,11,11,11,11,11,11,11,11,11,11,11,11,11,9,19
chr06	chr06_nlr_8	complete	34235299	34238797	-	17,16,1,6,4,5,10,3,12,2,8,7,9,9,11,9,19,11,11,11,11,11,11,11
chr06	chr06_nlr_9	complete (pseudogene)	32619716	32622183	-	17,16,1,6,4,5,10,3,12,2,8,7,11,9,9,9,11,11
chr06	chr06_nlr_10	complete	22061113	22064608	-	17,16,1,6,4,5,10,3,12,2,8,7,9,11,9,19,11,11,11,11,11,11,11,11
chr06	chr06_nlr_11	complete	15140155	15143242	-	17,16,1,6,4,5,10,3,12,2,8,7,9,19,11,11,11,11,11,11
chr06	chr06_nlr_12	complete	7045428	7048086	-	17,16,1,6,4,5,10,3,12,2,8,7,9,9,11,19,11,11,11
chr07	chr07_nlr_1	complete	6340406	6342413	+	1,5,10,3,12,2,7,11,9,9,11,11,11,11
chr07	chr07_nlr_2	complete	29765171	29768648	+	17,16,1,6,4,5,10,3,12,2,8,7,9,9,11,11
chr07	chr07_nlr_3	complete (pseudogene)	29796470	29802000	+	16,1,6,4,5,10,3,12,2,8,7,9,9,9,11,11,9
chr07	chr07_nlr_4	complete (pseudogene)	29820936	29829109	+	17,16,1,6,4,5,10,3,12,2,8,7,9,9,11,11
chr07	chr07_nlr_5	complete	29832304	29835334	+	17,16,1,6,4,5,10,3,12,2,8,7,9,9
chr07	chr07_nlr_6	complete	29837025	29842567	+	16,1,6,4,5,10,3,12,2,8,7,9,9,11,11,9,11,11
chr07	chr07_nlr_7	partial	30706518	30708009	+	17,16,1,6,4,5,10,3,12,2,8,7
chr07	chr07_nlr_8	complete	29780907	29784639	-	17,16,1,6,4,5,10,3,12,2,8,7,9,11,11
chr07	chr07_nlr_9	complete (pseudogene)	9507180	9510171	-	17,16,1,6,4,5,10,3,12,2,8,7,9,9,11,11,19,11,11,11,9,11,11,11
chr07	chr07_nlr_10	complete	6312606	6314595	-	1,4,5,10,3,12,2,7,11,9,9,11,11,11,11,11
chr08	chr08_nlr_1	partial (pseudogene)	15929616	15930486	+	5,10,3,2,8,7,19
chr08	chr08_nlr_2	complete	42162155	42164647	+	16,1,6,4,5,3,12,2,8,7,9,9,20
chr08	chr08_nlr_3	complete	39061470	39064029	-	17,16,1,6,4,5,10,3,12,2,8,7,9,9,9,11,11
chr08	chr08_nlr_4	complete	35959854	35962545	-	16,1,6,4,5,10,3,12,2,8,7,9,9,11,19,11,11
chr08	chr08_nlr_5	partial (pseudogene)	15928247	15929004	-	4,5,10,3,2,9
chr09	chr09_nlr_1	complete	1731702	1733703	+	1,5,10,3,12,2,11,9,9,11,11,11,11,11
chr09	chr09_nlr_2	complete (pseudogene)	1904308	1908421	+	17,16,1,6,4,5,3,12,2,8,7,9,19,11,11,11,11,19
chr09	chr09_nlr_3	complete	7455429	7460662	+	16,1,6,4,5,10,3,12,2,8,7,9,9,19,11,11,11,19,11,11,11,11
chr09	chr09_nlr_4	complete	7613438	7615764	+	16,1,6,4,5,10,3,19,11,11,11,11,11,11,11
chr09	chr09_nlr_5	complete	12191966	12195430	+	17,16,1,6,4,5,10,3,12,2,8,7,11,9,11,11,19,11,11,11,9,11,11,11,11,11,11
chr09	chr09_nlr_6	complete	17765372	17767340	+	17,16,1,6,4,5,10,3,12,2,8,7,11,9,9
chr09	chr09_nlr_7	complete	29644220	29646968	+	17,16,1,6,4,5,10,3,12,2,8,7,9,9,11,9,11,11,11,11
chr09	chr09_nlr_8	complete	39362803	39364705	-	17,1,6,4,5,10,3,12,2,8,7,9,9,9
chr09	chr09_nlr_9	complete	39347486	39349358	-	17,1,6,4,5,10,3,12,2,8,7,9,9,9
chr09	chr09_nlr_10	complete (pseudogene)	35358570	35361249	-	17,16,1,6,4,5,10,3,12,2,8,7,9,9,9,9,19,11,11,11
chr09	chr09_nlr_11	partial	17624597	17626202	-	17,16,1,6,4,5,10,3,12,2,8,7
chr09	chr09_nlr_12	complete (pseudogene)	12418773	12423657	-	18,16,1,6,5,10,3,12,2,8,7,9,9,11,11,11,11,11,11,11
chr09	chr09_nlr_13	complete	8351815	8354179	-	16,1,6,4,5,10,3,12,2,8,7,9,9,9,11
chr09	chr09_nlr_14	partial (pseudogene)	7960825	7962036	-	2,8,7,11,11,19,20
chr09	chr09_nlr_15	complete	7630654	7634431	-	17,16,1,6,4,5,3,12,2,8,7,9,9,19,11,11,11,11,11,11
chr09	chr09_nlr_16	complete	1886559	1889754	-	17,16,1,6,4,5,10,3,12,2,8,7,9,11,19,11,11,11,11,11
chr09	chr09_nlr_17	partial (pseudogene)	1883646	1885096	-	16,1,6,4,5,10,3,12,2,8,7,20
chr10	chr10_nlr_1	complete	22396059	22399092	+	17,16,1,6,4,5,3,12,2,8,7,9,9,11,9,11,11,11,11,11
chr10	chr10_nlr_2	complete	22417717	22421759	+	16,1,6,4,5,10,3,12,2,8,7,9,9,9,11,11,9
chr10	chr10_nlr_3	complete	22428202	22430995	+	17,16,1,6,4,5,3,12,2,8,7,9,9,11,9,11,11,11,11
chr10	chr10_nlr_4	complete	22463755	22469137	+	17,16,1,6,4,5,3,12,2,8,7,9,9,11,9,11,11,11,11,11,9
chr10	chr10_nlr_5	complete	22479181	22482085	+	17,16,1,6,4,5,10,3,12,2,8,7,9,9,11,9,11,11,11,11,11
chr10	chr10_nlr_6	complete	22504930	22507717	+	17,16,1,6,4,5,3,12,2,8,7,9,9,11,9,11,11,11,11,11
chr10	chr10_nlr_7	complete	22534804	22537597	+	17,16,1,6,4,5,3,12,8,7,9,9,11,9,11,11,11,11,11
chr10	chr10_nlr_8	complete (pseudogene)	22541529	22543478	+	17,16,1,6,4,5,10,3,2,8,7,9,9,11,9
chr10	chr10_nlr_9	complete	22563530	22566146	+	16,1,6,4,5,3,12,2,8,7,9,9,11,9,11,11,11,11
chr10	chr10_nlr_10	complete	35952739	35955892	+	17,16,1,6,4,5,10,3,12,2,8,7,11,9,9,11,19,11,11,11,11,11,11,11,11,11
chr10	chr10_nlr_11	complete	33248207	33251165	-	17,16,1,6,4,5,10,3,12,2,8,7,9,9,11,19,11,11,11,11,11
chr10	chr10_nlr_12	complete	33239705	33242684	-	17,16,1,6,4,5,10,3,12,2,8,7,9,9,11,19,11,11,11,11
chr10	chr10_nlr_13	complete	33234879	33237829	-	17,16,1,6,4,5,10,3,12,2,8,7,9,9,11,19,11,11,11,11
chr11	chr11_nlr_1	complete	26772209	26775281	+	17,16,1,6,4,5,10,3,12,2,8,7,9,9,11,11,9,11,11,19,11,11
chr11	chr11_nlr_2	complete	22467330	22469901	-	16,1,6,4,5,3,12,2,8,7,9,19,11,11
chr11	chr11_nlr_3	complete	22451376	22454124	-	17,16,1,6,4,5,3,12,2,8,7,9,19,11,11
chr11	chr11_nlr_4	partial (pseudogene)	14005003	14006944	-	4,5,10,3,12,8,7,9,9,9,11
chr11	chr11_nlr_5	complete (pseudogene)	5712618	5714773	-	17,1,6,4,5,10,3,12,2,8,7,9,9,11,9,20
